# Using strain-resolved analysis to identify contamination in metagenomics data

**DOI:** 10.1101/2022.01.16.476537

**Authors:** Yue Clare Lou, Jordan Hoff, Matthew R. Olm, Jacob West-Roberts, Spencer Diamond, Brian A. Firek, Michael J. Morowitz, Jillian F. Banfield

**Author notes:** Correspondence (J.F.B.). Department of Microbiology and Immunology, Stanford University School of Medicine, Stanford, CA 94305, USA.

## Abstract

Metagenomics analyses can be negatively impacted by DNA contamination. While external sources of contamination such as DNA extraction kits have been widely reported and investigated, contamination originating within the study itself remains underreported. Here we applied high-resolution strain-resolved analyses to identify contamination in two large-scale clinical metagenomics datasets. By mapping strain sharing to DNA extraction plates, we identified well-to-well contamination in both negative controls and biological samples in one dataset. Such contamination is more likely to occur among samples that are on the same or adjacent columns or rows of the extraction plate than samples that are far apart. Our strain-resolved workflow also reveals the presence of externally derived contamination, primarily in the other dataset. Overall in both datasets, contamination is more significant in samples with lower biomass. Our work demonstrates that genome-resolved strain tracking, with its essentially genome-wide nucleotide-level resolution, can be used to detect contamination in sequencing-based microbiome studies. Our results underscore the value of strain-specific methods to detect contamination and the critical importance of looking for contamination beyond negative and positive controls.
