## Supplementary material for "Using strain-resolved analysis to identify contamination in metagenomics data": Table S1

### Sheet: TableS1_DNAconc_comparisons
Table S1. The original and the re-extracted DNA concentrations of four cross-contaminated samples from case study I.
infant	sample	original DNA Concentration (ng/ul)	reextracted sample	reextracted DNA Concentration (ng/ul)
#63	#63D9	0.8	#63D6*	0.004
#98	#98D4	23	#98D4	0
#114	#114D237	0.9	#114D237	0.011
#128	#128D37	0.1	unavailable	unavailable
